# Identification of novel prophages and variants of Integrative and Conjugative Elements in *Elizabethkingia anophelis* clinical isolates from Seremban, Malaysia

**DOI:** 10.1101/2024.12.10.627669

**Authors:** Asdren Zajmi, Muhamad Zarul Hanifah, Aswini Leela Loganathan, Nor Iza A. Rahman, Nurul Hafizah Mohd Yusoff, Soo Nee Tang, Qasim Ayub, Chew Chieng Yeo

## Abstract

*Elizabethkingia anophelis* is an emerging multidrug-resistant pathogen that has been identified globally, including in Malaysia. In this study, we used the Oxford Nanopore Technologies (ONT) long-read platform to generate the complete genome sequences of seven clinical isolates of *E. anophelis* from a tertiary hospital in the city of Seremban, located in the state of Negeri Sembilan in Peninsular Malaysia. These sequences were analysed alongside over 400 publicly available *E. anophelis* genomes from other countries. Three of the seven *E. anophelis* isolates, Eli4, Eli5, and Eli6, were almost identical and their isolation over a period of six weeks from the same hospital was suggestive of nosocomial transmission. Besides these three isolates, the other *E. anophelis* isolates were genetically diverse and related to distinct isolates from other countries. No plasmids were identified in the genomes of all seven *E. anophelis* isolates. A novel 39,686 bp prophage was identified in the genome of *E. anophelis* Eli4 while a presumptive incomplete prophage was found in the genomes of Eli2, Eli4, Eli5 and Eli6. *E. anophelis* genomes are notable for possessing integrative and conjugative elements (ICEs), which enable the bacterium to acquire new genes, including those encoding antimicrobial resistance or virulence. Several novel ICE sequences were discovered in the Seremban *E. anophelis* genomes, and this includes an ICE found in Eli8, designated Eli8_ICE1, which encodes phage defence genes such as type I restriction-modification systems, a bacterial cyclic oligonucleotide-based anti-phage signalling system (CBASS) and prokaryotic argonaute systems. The latter two phage defence genes have so far not been reported in the *E. anophelis* genome. This study demonstrates the utility of long-read sequencing in assessing the diversity and plasticity of *E. anophelis* genomes and emphasises further research into the role of ICEs in phage defence systems and their potential impact on antimicrobial treatment and phage therapy.

**Repositories:** The *Elizabethkingia anophelis* genomes in this study have been deposited in the NCBI database under BioProject PRJNA1175025.
