## Supplemental Table S1 for "Identification of novel prophages and variants of Integrative and Conjugative Elements in *Elizabethkingia anophelis* clinical isolates from Seremban, Malaysia"

### Sheet: Sheet1
genome	ICE type	coordinates	orientation	size (kbp)	flanking_left_annotation	flanking_right_annotation
GCA_025193365.1_ASM2519336v1	I	contig_38:7701:92567	reverse	84.867	bcsA	wecC
AsdrenEli8	I	contig_1:1775799:1856703	forward	80.905	nPY1	catB
GCA_025195985.1_ASM2519598v1	I	contig_23:112669:193389	forward	80.721	wecC	bcsA
GCA_022555505.1_ASM2255550v1	I	contig_18:292328:364453	reverse	72.126	wecC	bcsA
GCA_001050935.1_ASM105093v1	I	contig_26:212794:299975	reverse	87.182	pgl	Astacin
GCA_021579635.1_PDT001229678.1__2	I	contig_4:159885:234485	reverse	74.601	cirA	Type 1 fimbrial protein
GCA_002023705.1_ASM202370v1__1	I	contig_34:5598:78696	forward	73.099	TPR-region domain	hdeD
GCA_018286675.1_PDT001019380.1	I	contig_7:155568:224496	reverse	68.929	gwsS	Metallophos domain
GCA_009697265.1_ASM969726v1	I	contig_1:3688316:3779399	reverse	91.084	GLPGLI family protein	Metallophos domain
GCA_002023325.1_ASM202332v1	I	contig_13:112211:212484	forward	100.274	hdeD	aF0785
GCA_025196695.1_ASM2519669v1__2	I	contig_12:1:79883	reverse	79.883	TonB-C domain	-
GCA_025192325.1_ASM2519232v1__2	I	contig_31:185650:256269	forward	70.62	rpoN	asnS
GCA_900447425.1_34410_G01__2	I	contig_3:152154:232110	reverse	79.957	lytT	SymE-toxin domain
GCA_025196695.1_ASM2519669v1__1	I	contig_34:86233:153247	forward	67.015	DUF4280 domain	Lipoprotein
GCA_016088315.2_PDT000128179.2	I	contig_1:996245:1058459	reverse	62.215	mutY	rbsK
GCA_023336515.1_ASM2333651v1	III	contig_32:352467:449515	forward	97.049	trnD	trnD
GCA_002995725.1_ASM299572v1	III	contig_24:1:83512	forward	83.512	-	trnD
GCA_900447425.1_34410_G01__1	III	contig_3:3635652:3740982	forward	105.331	trnD	trnD
GCA_002951455.1_ASM295145v1	III	contig_1:26089:112652	reverse	86.564	trnD	trnD
GCA_002023705.1_ASM202370v1__2	III	contig_34:175747:266869	reverse	91.123	trnD	trnD
GCA_025196535.1_ASM2519653v1	III	contig_1:886988:985728	reverse	98.741	trnD	trnD
